# BCR-induced protein dynamics and the emerging role of SUMOylation revealed by proximity proteomics

**DOI:** 10.1101/2020.09.29.318766

**Authors:** Luqman O. Awoniyi, Alexey V. Sarapulov, Sara Hernández-Pérez, Marika Runsala, Diogo M. Cunha, Blanca Tejeda-González, Vid Šustar, M. Özge Balci, Petar Petrov, Pieta K. Mattila

## Abstract

Successful B cell activation, critical for high-affinity antibody production, is controlled by the B cell antigen receptor (BCR). However, we still lack a comprehensive protein-level view of the very dynamic multi-branched cellular events triggered by antigen binding. Here, we employed APEX2 proximity biotinylation to study antigen-induced changes, 5-15 min after receptor activation, at the vicinity of the plasma membrane lipid rafts, wherein BCR enriches upon activation. The data reveals dynamics of signaling proteins, as well as various players linked to the subsequent processes, such as actin cytoskeleton remodelling and endocytosis. Interestingly, our differential expression analysis identified dynamic responses in various proteins previously not linked to early B cell activation. We demonstrate active SUMOylation at the sites of BCR activation in various conditions and report its functional role in BCR signaling through Akt and MAPK axes.
