## Supplementary material for "BCR-induced protein dynamics and the emerging role of SUMOylation revealed by proximity proteomics": Supplemetary file 2

### Sheet: A-Raft-resident proteins
List of proteins proposed to be lipid raft-resident
Uniprot ID	Protein names	Gene names	Log2 FoldChange (unstimulated Vs no H2O2 control)	Mean log2 Intensity of no H2O2 control	Mean log2 Intensity of resting B cells	Present in RaftProt database
Q7TMK9	Heterogeneous nuclear ribonucleoprotein Q	Syncrip	8.92498	21.1258	30.0507	YES
Q8C147	Dedicator of cytokinesis protein 8	Dock8	8.78792	20.2475	29.0355	YES
Q8BGQ7	Alanine--tRNA ligase, cytoplasmic	Aars	8.46151	21.0109	29.4724	YES
Q6NZJ6	Eukaryotic translation initiation factor 4 gamma 1	Eif4g1	8.34031	21.9784	30.3187	YES
Q80X90	Filamin-B	Flnb	8.31558	22.6296	30.9452	YES
P49710	Hematopoietic lineage cell-specific protein	Hcls1	8.25841	23.6479	31.9063	YES
P16546	Spectrin alpha chain, non-erythrocytic 1	Sptan1	7.90719	21.525	29.4322	YES
Q9JHU9	Inositol-3-phosphate synthase 1	Isyna1	7.69917	21.2992	28.9983	NO
Q9WVA4	Transgelin-2	Tagln2	7.69063	21.0425	28.7332	YES
P81122	Insulin receptor substrate 2	Irs2	7.65966	22.7373	30.3969	NO
P26039	Talin-1	Tln1	7.19836	21.2358	28.4341	YES
Q9JKY5	Huntingtin-interacting protein 1-related protein	Hip1r	7.16	20.8176	27.9776	YES
Q4VAA2	Protein CDV3	Cdv3	7.11892	21.8817	29.0007	YES
Q8BUV3	Gephyrin;Molybdopterin adenylyltransferase;Molybdopterin molybdenumtransferase	Gphn	7.10806	21.7811	28.8891	YES
Q91WJ8	Far upstream element-binding protein 1	Fubp1	7.08553	21.1309	28.2164	YES
Q80X50	Ubiquitin-associated protein 2-like	Ubap2l	6.97494	22.5281	29.503	YES
P52479	Ubiquitin carboxyl-terminal hydrolase 10	Usp10	6.97479	20.5634	27.5381	YES
Q9EPU0	Regulator of nonsense transcripts 1	Upf1	6.95638	21.9092	28.8656	YES
Q8BGD9	Eukaryotic translation initiation factor 4B	Eif4b	6.86349	24.5787	31.4422	YES
P57780	Alpha-actinin-4	Actn4	6.85946	26.5098	33.3692	YES
Q811D0	Disks large homolog 1	Dlg1	6.85254	22.072	28.9246	YES
P68510	14-3-3 protein eta	Ywhah	6.82652	20.3248	27.1513	YES
Q3UJD6	Ubiquitin carboxyl-terminal hydrolase 19	Usp19	6.75934	19.9833	26.7426	NO
Q5F2E7	Nuclear fragile X mental retardation-interacting protein 2	Nufip2	6.74048	20.3196	27.0601	NO
Q9ERU9	E3 SUMO-protein ligase RanBP2	Ranbp2	6.719	21.3609	28.0799	YES
P57776	Elongation factor 1-delta	Eef1d	6.71361	22.4325	29.1461	YES
Q8R1S4	Metastasis suppressor protein 1	Mtss1	6.70404	22.8432	29.5473	NO
P42567	Epidermal growth factor receptor substrate 15	Eps15	6.69479	21.7043	28.3991	YES
Q8R1G6	PDZ and LIM domain protein 2	Pdlim2	6.69012	20.3871	27.0772	YES
Q01853	Transitional endoplasmic reticulum ATPase	Vcp	6.65159	24.9904	31.642	YES
Q3UPF5	Zinc finger CCCH-type antiviral protein 1	Zc3hav1	6.5875	20.6752	27.2627	YES
Q91VX2	Ubiquitin-associated protein 2	Ubap2	6.53991	22.803	29.3429	YES
Q3UU41	SLP adapter and CSK-interacting membrane protein	Scimp	6.53476	21.4914	28.0261	NO
Q8CIH5	1-phosphatidylinositol 4,5-bisphosphate phosphodiesterase gamma-2	Plcg2	6.52453	22.1533	28.6778	YES
P97384	Annexin A11	Anxa11	6.49063	22.797	29.2876	YES
P11157	Ribonucleoside-diphosphate reductase subunit M2	Rrm2	6.47974	19.466	25.9457	YES
P68404	Protein kinase C beta type	Prkcb	6.46992	21.6617	28.1316	YES
Q9WU84	Copper chaperone for superoxide dismutase	Ccs	6.40045	20.0381	26.4386	YES
Q7TQH0	Ataxin-2-like protein	Atxn2l	6.37323	23.7386	30.1118	YES
P63242	Eukaryotic translation initiation factor 5A-1;Eukaryotic translation initiation factor 5A-2	Eif5a;Eif5a2	6.34073	20.7406	27.0814	YES
Q91YT7	YTH domain-containing family protein 2	Ythdf2	6.33943	22.2239	28.5633	NO
P47757	F-actin-capping protein subunit beta	Capzb	6.31669	21.446	27.7627	YES
P27546	Microtubule-associated protein 4	Map4	6.25735	25.011	31.2683	YES
P84096	Rho-related GTP-binding protein RhoG	Rhog	6.24372	21.1018	27.3455	YES
P63001	Ras-related C3 botulinum toxin substrate 1;Ras-related C3 botulinum toxin substrate 3	Rac1;Rac3	6.2378	21.8629	28.1007	YES
Q9QUI0	Transforming protein RhoA;Rho-related GTP-binding protein RhoC	Rhoa;Rhoc	6.18534	24.5146	30.7	YES
Q61699	Heat shock protein 105 kDa	Hsph1	6.1749	22.3333	28.5082	YES
B2RRE7	OTU domain-containing protein 4	Otud4	6.17278	21.3803	27.5531	YES
Q6P069	Sorcin	Sri	6.14141	23.0278	29.1692	YES
Q91V92	ATP-citrate synthase	Acly	6.12513	21.6145	27.7396	YES
Q6Y7W8	PERQ amino acid-rich with GYF domain-containing protein 2	Gigyf2	6.05042	20.3391	26.3895	YES
P63330	Serine/threonine-protein phosphatase 2A catalytic subunit alpha isoform	Ppp2ca	6.02495	22.4479	28.4729	YES
Q9Z1G3	V-type proton ATPase subunit C 1	Atp6v1c1	5.98438	19.064	25.0484	YES
Q8R1B4	Eukaryotic translation initiation factor 3 subunit C	Eif3c	5.97322	23.6158	29.5891	YES
O54824	Pro-interleukin-16;Interleukin-16	Il16	5.97064	23.5947	29.5653	YES
P63028	Translationally-controlled tumor protein	Tpt1	5.95678	21.3885	27.3453	YES
Q80XI3	Eukaryotic translation initiation factor 4 gamma 3	Eif4g3	5.93994	21.3946	27.3346	YES
P19973	Lymphocyte-specific protein 1	Lsp1	5.93585	23.5387	29.4746	YES
Q64213	Splicing factor 1	Sf1	5.931	20.571	26.502	YES
P46471	26S protease regulatory subunit 7	Psmc2	5.9265	22.5103	28.4369	YES
P51150	Ras-related protein Rab-7a	Rab7a	5.92518	21.1544	27.0796	YES
B2RX14	Terminal uridylyltransferase 4	Zcchc11	5.85236	20.824	26.6763	YES
Q61598	Rab GDP dissociation inhibitor beta	Gdi2	5.84844	24.2345	30.083	YES
P60766	Cell division control protein 42 homolog	Cdc42	5.83675	21.8082	27.6449	YES
P62962	Profilin-1	Pfn1	5.83134	23.2377	29.0691	YES
Q8CIG8	Protein arginine N-methyltransferase 5	Prmt5	5.8225	20.0887	25.9112	YES
O88569	Heterogeneous nuclear ribonucleoproteins A2/B1	Hnrnpa2b1	5.81106	25.0092	30.8203	YES
Q3U0V1	Far upstream element-binding protein 2	Khsrp	5.81061	23.5254	29.336	YES
P52293	Importin subunit alpha-1	Kpna2	5.79313	20.9147	26.7078	YES
Q99P72	Reticulon-4	Rtn4	5.79133	21.4234	27.2148	YES
Q91VM5	RNA binding motif protein, X-linked-like-1;RNA-binding motif protein, X chromosome;RNA-binding motif protein, X chromosome, N-terminally processed	Rbmxl1;Rbmx	5.75587	21.5309	27.2867	YES
Q8BPU7	Engulfment and cell motility protein 1	Elmo1	5.70238	22.884	28.5863	YES
O09167	60S ribosomal protein L21	Rpl21	5.6944	24.117	29.8114	YES
O70318	Band 4.1-like protein 2	Epb41l2	5.66473	26.6237	32.2884	YES
P07742	Ribonucleoside-diphosphate reductase large subunit	Rrm1	5.64315	23.4344	29.0776	NO
Q68FD5	Clathrin heavy chain 1	Cltc	5.62908	23.8882	29.5173	YES
Q61595	Kinectin	Ktn1	5.56961	22.0546	27.6242	YES
P46935	E3 ubiquitin-protein ligase NEDD4	Nedd4	5.56771	25.1616	30.7293	YES
Q9QXZ0	Microtubule-actin cross-linking factor 1	Macf1	5.56651	22.2849	27.8514	YES
Q01965	T-lymphocyte surface antigen Ly-9	Ly9	5.54185	24.3116	29.8535	NO
P42932	T-complex protein 1 subunit theta	Cct8	5.52977	24.3359	29.8656	YES
Q501J6	Probable ATP-dependent RNA helicase DDX17	Ddx17	5.52439	22.3952	27.9196	YES
P25206	DNA replication licensing factor MCM3	Mcm3	5.52216	20.3997	25.9218	YES
O08915	AH receptor-interacting protein	Aip	5.5188	20.6804	26.1992	NO
Q99LF4	tRNA-splicing ligase RtcB homolog	Rtcb	5.51273	21.1534	26.6661	YES
Q99N69	Leupaxin	Lpxn	5.47986	22.4317	27.9116	YES
Q3UMC0	Spermatogenesis-associated protein 5;Katanin p60 ATPase-containing subunit A-like 2	Spata5;Katnal2	5.47752	22.2798	27.7573	YES
O89053	Coronin-1A	Coro1a	5.47222	24.5876	30.0599	YES
Q9Z1Q5	Chloride intracellular channel protein 1	Clic1	5.45838	22.7341	28.1925	YES
P35293	Ras-related protein Rab-18	Rab18	5.43703	19.902	25.339	YES
P29341	Polyadenylate-binding protein 1	Pabpc1	5.40234	26.2242	31.6266	YES
Q9QUJ7	Long-chain-fatty-acid--CoA ligase 4	Acsl4	5.3992	21.1667	26.5659	YES
Q07076	Annexin A7	Anxa7	5.39426	25.7936	31.1879	YES
Q6A028	Switch-associated protein 70	Swap70	5.37917	20.2263	25.6054	YES
Q8BTM8	Filamin-A	Flna	5.36562	24.3494	29.7151	YES
Q8C052	Microtubule-associated protein 1S;MAP1S heavy chain;MAP1S light chain	Map1s	5.31988	22.8706	28.1905	NO
P62960	Nuclease-sensitive element-binding protein 1	Ybx1	5.30979	24.6938	30.0036	YES
P62334	26S protease regulatory subunit 10B	Psmc6	5.3085	20.6501	25.9586	YES
Q8QZY1	Eukaryotic translation initiation factor 3 subunit L	Eif3l	5.30368	23.7522	29.0558	YES
P08101	Low affinity immunoglobulin gamma Fc region receptor II	Fcgr2	5.28982	25.7204	31.0102	YES
O70325	Phospholipid hydroperoxide glutathione peroxidase, mitochondrial	Gpx4	5.27369	20.8561	26.1297	YES
P19096	Fatty acid synthase;[Acyl-carrier-protein] S-acetyltransferase;[Acyl-carrier-protein] S-malonyltransferase;3-oxoacyl-[acyl-carrier-protein] synthase;3-oxoacyl-[acyl-carrier-protein] reductase;3-hydroxyacyl-[acyl-carrier-protein] dehydratase;Enoyl-[acyl-carrier-protein] reductase;Oleoyl-[acyl-carrier-protein] hydrolase	Fasn	5.25677	24.7784	30.0352	YES
Q8BFY9	Transportin-1	Tnpo1	5.22923	22.1763	27.4055	YES
P21855	B-cell differentiation antigen CD72	Cd72	5.20333	23.0386	28.2419	NO
Q99KQ4	Nicotinamide phosphoribosyltransferase	Nampt	5.19716	21.434	26.6312	YES
Q64514	Tripeptidyl-peptidase 2	Tpp2	5.18713	21.1075	26.2947	YES
Q99020	Heterogeneous nuclear ribonucleoprotein A/B	Hnrnpab	5.18576	22.4392	27.625	YES
Q8BK67	Protein RCC2	Rcc2	5.18063	21.0296	26.2102	YES
Q60864	Stress-induced-phosphoprotein 1	Stip1	5.15185	24.3384	29.4903	YES
Q8K1B8	Fermitin family homolog 3	Fermt3	5.14398	20.7182	25.8622	YES
P60122	RuvB-like 1	Ruvbl1	5.13665	21.3712	26.5079	YES
P29351	Tyrosine-protein phosphatase non-receptor type 6	Ptpn6	5.1364	24.1852	29.3216	YES
P62331	ADP-ribosylation factor 6	Arf6	5.12949	21.2647	26.3942	YES
Q9EPL8	Importin-7	Ipo7	5.12741	21.1374	26.2649	YES
P25918	B-lymphocyte antigen CD19	Cd19	5.10712	25.1879	30.295	NO
Q61545	RNA-binding protein EWS	Ewsr1	5.09025	23.6198	28.71	YES
P17751	Triosephosphate isomerase	Tpi1	5.08666	22.7573	27.844	YES
P60710	Actin, cytoplasmic 1;Actin, cytoplasmic 1, N-terminally processed	Actb	5.08467	30.6961	35.7807	YES
Q8C156	Condensin complex subunit 2	Ncaph	5.06615	20.8834	25.9496	YES
Q00547	Hyaluronan mediated motility receptor	Hmmr	5.05415	22.4071	27.4613	YES
Q9JKF1	Ras GTPase-activating-like protein IQGAP1	Iqgap1	5.04884	25.6315	30.6803	YES
Q61768	Kinesin-1 heavy chain	Kif5b	5.04442	22.6616	27.706	YES
Q8K2T1	NmrA-like family domain-containing protein 1	Nmral1	5.02266	22.4638	27.4864	NO
Q9Z2X1	Heterogeneous nuclear ribonucleoprotein F;Heterogeneous nuclear ribonucleoprotein F, N-terminally processed	Hnrnpf	5.00576	24.5661	29.5719	YES
Q8JZQ9	Eukaryotic translation initiation factor 3 subunit B	Eif3b	4.99357	21.023	26.0166	YES
P97379	Ras GTPase-activating protein-binding protein 2	G3bp2	4.97841	21.8266	26.805	YES
Q9D358	Low molecular weight phosphotyrosine protein phosphatase	Acp1	4.96945	21.7151	26.6845	YES
Q7TQI3	Ubiquitin thioesterase OTUB1	Otub1	4.94348	21.9855	26.929	YES
P49312	Heterogeneous nuclear ribonucleoprotein A1;Heterogeneous nuclear ribonucleoprotein A1, N-terminally processed	Hnrnpa1	4.94306	23.3153	28.2583	YES
Q9DCL9	Multifunctional protein ADE2;Phosphoribosylaminoimidazole-succinocarboxamide synthase;Phosphoribosylaminoimidazole carboxylase	Paics	4.92955	22.9848	27.9143	YES
Q8BG05	Heterogeneous nuclear ribonucleoprotein A3	Hnrnpa3	4.91858	24.1272	29.0458	YES
Q8BT07	Centrosomal protein of 55 kDa	Cep55	4.88499	23.727	28.6119	YES
Q02053	Ubiquitin-like modifier-activating enzyme 1	Uba1	4.88223	24.8026	29.6848	YES
B2RQC6	CAD protein;Glutamine-dependent carbamoyl-phosphate synthase;Aspartate carbamoyltransferase;Dihydroorotase	Cad	4.87882	21.1636	26.0424	YES
Q7M6Y3	Phosphatidylinositol-binding clathrin assembly protein	Picalm	4.86333	22.4199	27.2832	YES
P62889	60S ribosomal protein L30	Rpl30	4.86066	21.2912	26.1519	YES
Q9WVK4	EH domain-containing protein 1	Ehd1	4.85952	22.9747	27.8342	YES
P30416	Peptidyl-prolyl cis-trans isomerase FKBP4;Peptidyl-prolyl cis-trans isomerase FKBP4, N-terminally processed	Fkbp4	4.8592	23.2918	28.151	YES
O70492	Sorting nexin-3	Snx3	4.85042	20.8752	25.7256	YES
P21107	Tropomyosin alpha-3 chain	Tpm3	4.81676	24.1332	28.95	YES
Q8BG32	26S proteasome non-ATPase regulatory subunit 11	Psmd11	4.81669	20.547	25.3637	YES
Q9JJV2	Profilin-2	Pfn2	4.81483	21.5367	26.3515	YES
O88685	26S protease regulatory subunit 6A	Psmc3	4.81368	21.4526	26.2662	YES
Q9QZL0	Receptor-interacting serine/threonine-protein kinase 3	Ripk3	4.78765	22.8028	27.5904	NO
P60229	Eukaryotic translation initiation factor 3 subunit E	Eif3e	4.78664	24.6898	29.4765	YES
Q61233	Plastin-2	Lcp1	4.76932	25.8747	30.644	YES
Q64337	Sequestosome-1	Sqstm1	4.71653	23.1335	27.85	YES
P26040	Ezrin	Ezr	4.71135	27.9292	32.6406	YES
O70252	Heme oxygenase 2	Hmox2	4.68952	20.58	25.2695	YES
P05064	Fructose-bisphosphate aldolase A	Aldoa	4.68413	27.4105	32.0946	YES
P70168	Importin subunit beta-1	Kpnb1	4.66861	22.3976	27.0662	YES
P61979	Heterogeneous nuclear ribonucleoprotein K	Hnrnpk	4.63044	26.2136	30.844	YES
P62137	Serine/threonine-protein phosphatase PP1-alpha catalytic subunit	Ppp1ca	4.60526	22.4439	27.0492	YES
P63260	Actin, cytoplasmic 2;Actin, cytoplasmic 2, N-terminally processed	Actg1	4.59992	21.3626	25.9625	YES
Q91VR5	ATP-dependent RNA helicase DDX1	Ddx1	4.58286	23.9395	28.5223	YES
Q8K4Q6	Endonuclease 8-like 1	Neil1	4.57808	23.0716	27.6497	NO
Q8BMS9	Ras association domain-containing protein 2	Rassf2	4.57369	20.6947	25.2684	NO
Q8BGS1	Band 4.1-like protein 5	Epb41l5	4.52042	22.3838	26.9042	YES
P47754	F-actin-capping protein subunit alpha-2	Capza2	4.50547	21.4502	25.9557	YES
Q9WUK4	Replication factor C subunit 2	Rfc2	4.46663	20.25	24.7166	YES
O09172	Glutamate--cysteine ligase regulatory subunit	Gclm	4.45897	20.9125	25.3715	NO
P08752	Guanine nucleotide-binding protein G(i) subunit alpha-2	Gnai2	4.45428	22.0862	26.5404	YES
Q3U9G9	Lamin-B receptor	Lbr	4.44294	20.4397	24.8827	YES
Q9DC51	Guanine nucleotide-binding protein G(k) subunit alpha	Gnai3	4.41713	22.0864	26.5035	YES
Q99L20		Gstt3	4.4097	21.3532	25.7629	NO
P52651	Homeobox protein Rhox5	Rhox5	4.39615	22.7417	27.1379	NO
Q922R8	Protein disulfide-isomerase A6	Pdia6	4.39093	21.0573	25.4482	YES
P63325	40S ribosomal protein S10	Rps10	4.38368	23.8072	28.1909	YES
Q6A0A9	Constitutive coactivator of PPAR-gamma-like protein 1	FAM120A	4.38085	23.0838	27.4647	YES
O08547	Vesicle-trafficking protein SEC22b	Sec22b	4.37188	21.6652	26.0371	YES
P10404	MLV-related proviral Env polyprotein;Surface protein;Transmembrane protein		4.37111	22.6203	26.9914	YES
Q8VCF0	Mitochondrial antiviral-signaling protein	Mavs	4.34446	22.5307	26.8752	YES
Q68FL6	Methionine--tRNA ligase, cytoplasmic	Mars	4.34363	23.0737	27.4173	YES
P63094	Guanine nucleotide-binding protein G(s) subunit alpha isoforms short;Guanine nucleotide-binding protein G(s) subunit alpha isoforms XLas	Gnas	4.33143	24.54	28.8714	YES
P62071	Ras-related protein R-Ras2	Rras2	4.31861	22.8795	27.1981	YES
P63037	DnaJ homolog subfamily A member 1	Dnaja1	4.30051	22.7663	27.0669	YES
P62192	26S protease regulatory subunit 4	Psmc1	4.29883	23.4748	27.7737	YES
Q8CJ40	Rootletin	Crocc	4.28906	24.0081	28.2971	YES
Q8C886	Probable pleckstrin homology domain-containing family N member 1	Plekhn1	4.272	30.4719	34.7439	NO
P58252	Elongation factor 2	Eef2	4.26908	27.5601	31.8292	YES
P35550	rRNA 2-O-methyltransferase fibrillarin	Fbl	4.25626	21.7118	25.9681	YES
Q8BMJ2	Leucine--tRNA ligase, cytoplasmic	Lars	4.24984	22.2547	26.5045	YES
Q64737	Trifunctional purine biosynthetic protein adenosine-3;Phosphoribosylamine--glycine ligase;Phosphoribosylformylglycinamidine cyclo-ligase;Phosphoribosylglycinamide formyltransferase	Gart	4.24228	23.6602	27.9025	YES
Q9WVM1	Rac GTPase-activating protein 1	Racgap1	4.2378	20.0111	24.2489	YES
Q8R081	Heterogeneous nuclear ribonucleoprotein L	Hnrnpl	4.22938	24.5258	28.7552	YES
Q8BJ71	Nuclear pore complex protein Nup93	Nup93	4.2283	23.7473	27.9756	YES
Q61937	Nucleophosmin	Npm1	4.21295	23.1925	27.4054	YES
P60335	Poly(rC)-binding protein 1	Pcbp1	4.21153	26.9093	31.1209	YES
P40142	Transketolase	Tkt	4.20025	22.4955	26.6958	YES
Q9D1G1	Ras-related protein Rab-1B	Rab1b	4.19851	22.6403	26.8388	YES
Q61029	Lamina-associated polypeptide 2, isoforms beta/delta/epsilon/gamma	Tmpo	4.17737	23.968	28.1453	YES
P54823	Probable ATP-dependent RNA helicase DDX6	Ddx6	4.14282	20.0153	24.1581	YES
Q9JKP5	Muscleblind-like protein 1	Mbnl1	4.1362	22.1566	26.2928	NO
P48962	ADP/ATP translocase 1	Slc25a4	4.11844	25.1045	29.223	YES
P35564	Calnexin	Canx	4.11079	23.295	27.4058	YES
P53702	Cytochrome c-type heme lyase	Hccs	4.05104	20.4886	24.5397	YES
Q8BML9		Qars	4.04254	23.0512	27.0938	YES
Q8VIJ6	Splicing factor, proline- and glutamine-rich	Sfpq	4.03558	24.5567	28.5923	YES
P84078	ADP-ribosylation factor 1;ADP-ribosylation factor 3;ADP-ribosylation factor 2	Arf1;Arf3;Arf2	4.02605	23.9285	27.9545	YES
Q7TPV4	Myb-binding protein 1A	Mybbp1a	4.00576	23.4497	27.4555	YES
Q61171	Peroxiredoxin-2	Prdx2	4.00211	24.4862	28.4883	YES
Q61656	Probable ATP-dependent RNA helicase DDX5	Ddx5	3.97181	27.31	31.2818	YES
O54890	Integrin beta-3	Itgb3	3.96318	22.9958	26.9589	YES
Q9DBP5	UMP-CMP kinase	Cmpk1	3.95794	21.1525	25.1105	YES
Q9WU78	Programmed cell death 6-interacting protein	Pdcd6ip	3.95792	27.1236	31.0815	YES
Q9CYN2	Signal peptidase complex subunit 2	Spcs2	3.9561	20.8501	24.8062	YES
O35295	Transcriptional activator protein Pur-beta	Purb	3.94758	22.2993	26.2469	YES
P59326	YTH domain-containing family protein 1	Ythdf1	3.93347	23.0908	27.0243	YES
Q8VHR5	Transcriptional repressor p66-beta	Gatad2b	3.90484	22.2015	26.1063	NO
P01915	H-2 class II histocompatibility antigen, E-D beta chain;H-2 class II histocompatibility antigen, I-E beta chain;H-2 class II histocompatibility antigen, E-B beta chain	H2-Eb1	3.88891	21.456	25.3449	NO
P63101	14-3-3 protein zeta/delta	Ywhaz	3.86729	26.5635	30.4308	YES
P35278	Ras-related protein Rab-5C	Rab5c	3.86665	24.6627	28.5294	YES
Q9D620	Rab11 family-interacting protein 1	Rab11fip1	3.85675	22.1723	26.029	YES
O35737	Heterogeneous nuclear ribonucleoprotein H;Heterogeneous nuclear ribonucleoprotein H, N-terminally processed	Hnrnph1	3.83582	25.7676	29.6034	YES
P35700	Peroxiredoxin-1	Prdx1	3.8197	28.4141	32.2338	YES
P10711	Transcription elongation factor A protein 1	Tcea1	3.81878	20.5925	24.4113	YES
P49717	DNA replication licensing factor MCM4	Mcm4	3.81303	23.4939	27.307	YES
Q9D3P8	Plasminogen receptor (KT)	Plgrkt	3.8117	20.0349	23.8466	YES
P51912	Neutral amino acid transporter B(0)	Slc1a5	3.79505	25.9132	29.7083	YES
Q3THK7	GMP synthase [glutamine-hydrolyzing]	Gmps	3.78053	21.8208	25.6013	YES
Q9QYB1	Chloride intracellular channel protein 4	Clic4	3.77776	23.247	27.0247	YES
P27601	Guanine nucleotide-binding protein subunit alpha-13	Gna13	3.77057	24.2876	28.0581	YES
Q9QYJ0	DnaJ homolog subfamily A member 2	Dnaja2	3.76682	23.8841	27.6509	YES
P80315	T-complex protein 1 subunit delta	Cct4	3.76481	23.667	27.4318	YES
Q6A0D4	Raftlin	Rftn1	3.76429	24.5611	28.3254	YES
P28658	Ataxin-10	Atxn10	3.75149	21.4145	25.166	YES
P0DP28			3.74732	21.9539	25.7012	NO
P19437	B-lymphocyte antigen CD20	Ms4a1	3.74036	20.2805	24.0208	YES
Q9D883	Splicing factor U2AF 35 kDa subunit;Splicing factor U2AF 26 kDa subunit	U2af1;U2af1l4	3.70915	20.5553	24.2644	YES
Q9WUA3	ATP-dependent 6-phosphofructokinase, platelet type	Pfkp	3.7079	25.8214	29.5293	YES
O55143	Sarcoplasmic/endoplasmic reticulum calcium ATPase 2	Atp2a2	3.70364	23.7766	27.4803	YES
Q9WTK5	Nuclear factor NF-kappa-B p100 subunit;Nuclear factor NF-kappa-B p52 subunit	Nfkb2	3.69677	26.0889	29.7856	NO
P63276	40S ribosomal protein S17	Rps17	3.69323	22.1281	25.8213	YES
P60843	Eukaryotic initiation factor 4A-I	Eif4a1	3.6909	27.6271	31.318	YES
P70698	CTP synthase 1	Ctps1	3.68634	23.1478	26.8341	YES
Q922B2	Aspartate--tRNA ligase, cytoplasmic	Dars	3.6717	22.4733	26.145	YES
P14206	40S ribosomal protein SA	Rpsa	3.6639	23.6679	27.3318	YES
P24547	Inosine-5-monophosphate dehydrogenase 2	Impdh2	3.66376	27.4018	31.0656	YES
Q9CQV8	14-3-3 protein beta/alpha;14-3-3 protein beta/alpha, N-terminally processed	Ywhab	3.64292	22.9088	26.5517	YES
Q62167	ATP-dependent RNA helicase DDX3X;Putative ATP-dependent RNA helicase Pl10	Ddx3x;D1Pas1	3.61576	28.1078	31.7236	YES
Q6ZQA6	Immunoglobulin superfamily member 3	Igsf3	3.61378	24.8212	28.435	NO
Q9Z1Q9	Valine--tRNA ligase	Vars	3.59044	25.3041	28.8946	YES
Q8CG48	Structural maintenance of chromosomes protein 2	Smc2	3.58529	24.0204	27.6057	YES
P63323	40S ribosomal protein S12	Rps12	3.58058	22.9243	26.5049	YES
Q8K268	ATP-binding cassette sub-family F member 3	Abcf3	3.57638	20.5008	24.0772	NO
Q9CY58	Plasminogen activator inhibitor 1 RNA-binding protein	Serbp1	3.57403	23.7971	27.3711	YES
Q80U93	Nuclear pore complex protein Nup214	Nup214	3.57006	23.8044	27.3745	YES
Q8JZU2	Tricarboxylate transport protein, mitochondrial	Slc25a1	3.56984	22.6532	26.2231	YES
Q8CGC7	Bifunctional glutamate/proline--tRNA ligase;Glutamate--tRNA ligase;Proline--tRNA ligase	Eprs	3.56251	26.0391	29.6016	YES
O08807	Peroxiredoxin-4	Prdx4	3.53542	25.2921	28.8276	YES
Q3TC46	Protein PAT1 homolog 1	Patl1	3.51922	21.833	25.3522	NO
Q9QYE6	Golgin subfamily A member 5	Golga5	3.49267	20.5111	24.0037	YES
Q05144	Ras-related C3 botulinum toxin substrate 2	Rac2	3.48883	26.2748	29.7636	YES
P21995	Embigin	Emb	3.48066	25.496	28.9767	YES
Q60931	Voltage-dependent anion-selective channel protein 3	Vdac3	3.47744	22.4648	25.9423	YES
P07901	Heat shock protein HSP 90-alpha	Hsp90aa1	3.45625	27.1515	30.6077	YES
O08756	3-hydroxyacyl-CoA dehydrogenase type-2	Hsd17b10	3.44716	21.6254	25.0726	YES
Q9R1J0	Sterol-4-alpha-carboxylate 3-dehydrogenase, decarboxylating	Nsdhl	3.44213	22.244	25.6862	YES
P62821	Ras-related protein Rab-1A	Rab1A	3.4373	24.9564	28.3937	YES
Q9D8N0	Elongation factor 1-gamma	Eef1g	3.41551	26.694	30.1096	YES
P14148	60S ribosomal protein L7	Rpl7	3.41243	27.3209	30.7333	YES
P62259	14-3-3 protein epsilon	Ywhae	3.40013	27.054	30.4542	YES
Q9ERS5	Pleckstrin homology domain-containing family A member 2	Plekha2	3.38911	19.9289	23.318	NO
P35282	Ras-related protein Rab-21	Rab21	3.36382	22.4721	25.8359	YES
P53996	Cellular nucleic acid-binding protein	Cnbp	3.35118	25.0862	28.4374	NO
P11440	Cyclin-dependent kinase 1	Cdk1	3.34392	25.725	29.0689	YES
P01900	H-2 class I histocompatibility antigen, D-D alpha chain;H-2 class I histocompatibility antigen, alpha chain	H2-D1	3.34198	25.5488	28.8907	YES
P47911	60S ribosomal protein L6	Rpl6	3.32943	27.2083	30.5377	YES
Q8BK64	Activator of 90 kDa heat shock protein ATPase homolog 1	Ahsa1	3.3104	24.5578	27.8682	YES
Q62351	Transferrin receptor protein 1	Tfrc	3.30244	27.3587	30.6611	YES
P14131	40S ribosomal protein S16	Rps16	3.25141	26.4824	29.7338	YES
P20029	78 kDa glucose-regulated protein	Hspa5	3.21715	24.525	27.7421	YES
Q9CQT1	Methylthioribose-1-phosphate isomerase	Mri1	3.20669	20.9514	24.1581	NO
P10639	Thioredoxin	Txn	3.17093	24.334	27.505	YES
P40237	CD82 antigen	Cd82	3.16912	21.2069	24.376	YES
Q9ET39	SLAM family member 6	Slamf6	3.15723	23.0822	26.2394	NO
P35279	Ras-related protein Rab-6A;Ras-related protein Rab-6B	Rab6a;Rab6b	3.1541	24.9151	28.0692	YES
Q9CQD1	Ras-related protein Rab-5A	Rab5a	3.14074	22.5583	25.699	YES
Q99LE6	ATP-binding cassette sub-family F member 2	Abcf2	3.13953	25.1772	28.3167	YES
P62320	Small nuclear ribonucleoprotein Sm D3	Snrpd3	3.13157	21.661	24.7926	YES
Q91V41	Ras-related protein Rab-14	Rab14	3.13104	24.6945	27.8255	YES
Q99JR8	SWI/SNF-related matrix-associated actin-dependent regulator of chromatin subfamily D member 2	Smarcd2	3.10052	23.3451	26.4457	NO
Q9WU65	Glycerol kinase 2;Glycerol kinase	Gk2;Gk	3.08635	23.4442	26.5305	NO
Q923G2	DNA-directed RNA polymerases I, II, and III subunit RPABC3	Polr2h	3.08631	20.1853	23.2716	YES
P62196	26S protease regulatory subunit 8	Psmc5	3.0808	24.793	27.8738	YES
Q91YQ5	Dolichyl-diphosphooligosaccharide--protein glycosyltransferase subunit 1	Rpn1	3.07776	23.1991	26.2769	YES
P18760	Cofilin-1	Cfl1	3.07652	26.4245	29.501	YES
P70372	ELAV-like protein 1	Elavl1	3.07422	24.3666	27.4408	YES
O88207	Collagen alpha-1(V) chain;Collagen alpha-1(XI) chain	Col5a1;Col11a1	3.04812	25.5601	28.6082	YES
P63017	Heat shock cognate 71 kDa protein	Hspa8	3.04492	29.7877	32.8326	YES
Q8BH59	Calcium-binding mitochondrial carrier protein Aralar1	Slc25a12	3.0362	23.7629	26.7991	YES
Q99JX4	Eukaryotic translation initiation factor 3 subunit M	Eif3m	2.98834	21.1358	24.1241	YES
Q8BHE0	Proline-rich protein 11	Prr11	2.98085	23.0411	26.022	YES
Q8VDN2	Sodium/potassium-transporting ATPase subunit alpha-1	Atp1a1	2.97836	26.0436	29.0219	YES
P62754	40S ribosomal protein S6	Rps6	2.97366	27.3378	30.3115	YES
Q9Z2Z6	Mitochondrial carnitine/acylcarnitine carrier protein	Slc25a20	2.97185	23.9646	26.9364	YES
Q9CW03	Structural maintenance of chromosomes protein 3	Smc3	2.96727	24.3007	27.2679	YES
Q91Z49	UAP56-interacting factor	Fyttd1	2.93209	21.7219	24.654	NO
P61161	Actin-related protein 2	Actr2	2.91976	19.2059	22.1257	YES
P26041	Moesin	Msn	2.89812	25.4881	28.3862	YES
Q60930	Voltage-dependent anion-selective channel protein 2	Vdac2	2.85836	25.2606	28.119	YES
Q921F2	TAR DNA-binding protein 43	Tardbp	2.85813	25.1652	28.0233	YES
Q61881	DNA replication licensing factor MCM7	Mcm7	2.85161	25.7271	28.5787	YES
P60867	40S ribosomal protein S20	Rps20	2.84136	26.073	28.9144	YES
Q91YU8	Suppressor of SWI4 1 homolog	Ppan	2.81664	21.8036	24.6202	NO
Q9D880	Mitochondrial import inner membrane translocase subunit TIM50	Timm50	2.81593	25.0655	27.8814	YES
Q6ZWY3	40S ribosomal protein S27-like	Rps27l	2.81486	22.0273	24.8422	YES
P61750	ADP-ribosylation factor 4	Arf4	2.808	23.8891	26.6971	YES
P99024	Tubulin beta-5 chain	Tubb5	2.77066	30.2574	33.028	YES
Q99JI4	26S proteasome non-ATPase regulatory subunit 6	Psmd6	2.77065	19.3698	22.1405	YES
P27659	60S ribosomal protein L3	Rpl3	2.75723	27.1274	29.8846	YES
P03975	IgE-binding protein	Iap	2.70302	27.9187	30.6217	YES
Q8VEM8	Phosphate carrier protein, mitochondrial	Slc25a3	2.67757	24.3201	26.9977	YES
Q9D7G0	Ribose-phosphate pyrophosphokinase 1	Prps1	2.66697	24.4543	27.1213	YES
Q6ZWV3	60S ribosomal protein L10;60S ribosomal protein L10-like	Rpl10;Rpl10l	2.66587	27.9241	30.59	YES
P48193	Protein 4.1	Epb41	2.65355	22.5112	25.1648	YES
P62830	60S ribosomal protein L23	Rpl23	2.6488	27.3481	29.9969	YES
P62849	40S ribosomal protein S24	Rps24	2.64127	25.9396	28.5809	YES
P62245	40S ribosomal protein S15a	Rps15a	2.63775	27.1361	29.7738	YES
Q61753	D-3-phosphoglycerate dehydrogenase	Phgdh	2.63287	26.8223	29.4552	YES
P00405	Cytochrome c oxidase subunit 2	Mtco2	2.55985	25.3726	27.9325	YES
Q61470	Leukocyte antigen CD37	Cd37	2.5437	24.9415	27.4852	NO
E9Q7G0		Numa1	2.53779	21.949	24.4868	YES
Q922D8	C-1-tetrahydrofolate synthase, cytoplasmic;Methylenetetrahydrofolate dehydrogenase;Methenyltetrahydrofolate cyclohydrolase;Formyltetrahydrofolate synthetase;C-1-tetrahydrofolate synthase, cytoplasmic, N-terminally processed	Mthfd1	2.51692	26.0744	28.5913	YES
Q3UIA2	Rho GTPase-activating protein 17	Arhgap17	2.49629	21.5988	24.0951	NO
E9PVA8		Gcn1l1	2.49358	25.2549	27.7485	YES
P97461	40S ribosomal protein S5;40S ribosomal protein S5, N-terminally processed	Rps5	2.48739	22.5619	25.0492	YES
Q9CZD3	Glycine--tRNA ligase	Gars	2.39054	26.0188	28.4094	YES
P00375	Dihydrofolate reductase	Dhfr	2.37439	25.0691	27.4435	NO
P62880	Guanine nucleotide-binding protein G(I)/G(S)/G(T) subunit beta-2;Guanine nucleotide-binding protein G(I)/G(S)/G(T) subunit beta-1;Guanine nucleotide-binding protein subunit beta-4	Gnb2;Gnb1;Gnb4	2.34712	24.4773	26.8244	YES
P17225	Polypyrimidine tract-binding protein 1	Ptbp1	2.33063	26.7428	29.0734	YES
P16330	2,3-cyclic-nucleotide 3-phosphodiesterase	Cnp	2.30596	22.8301	25.1361	YES
Q6ZWU9	40S ribosomal protein S27	Rps27	2.26269	27.075	29.3377	YES
P84099	60S ribosomal protein L19	Rpl19	2.25388	26.8847	29.1386	YES
Q9D8E6	60S ribosomal protein L4	Rpl4	2.24896	27.5256	29.7745	YES
P01863	Ig gamma-2A chain C region, A allele;Ig gamma-2A chain C region, membrane-bound form	Ighg;Igh-1a	2.11468	24.9773	27.0919	NO
P53986	Monocarboxylate transporter 1	Slc16a1	2.10118	24.489	26.5902	YES
Q9CRB9	MICOS complex subunit Mic19	Chchd3	1.93292	22.5104	24.4433	YES
P01837	Ig kappa chain C region		1.85966	25.3436	27.2033	YES
P46978	Dolichyl-diphosphooligosaccharide--protein glycosyltransferase subunit STT3A	Stt3a	1.85026	21.8313	23.6816	YES
Q69ZL1	FYVE, RhoGEF and PH domain-containing protein 6	Fgd6	1.84845	20.7421	22.5906	YES
P17182	Alpha-enolase	Eno1	1.83895	27.4511	29.2901	YES
P10852	4F2 cell-surface antigen heavy chain	Slc3a2	1.73099	24.9793	26.7103	YES
Q9JHU4	Cytoplasmic dynein 1 heavy chain 1	Dync1h1	1.72017	23.0192	24.7394	YES
Q01768	Nucleoside diphosphate kinase B;Nucleoside diphosphate kinase A	Nme2;Nme1	1.57983	23.0776	24.6574	YES
P09528	Ferritin heavy chain;Ferritin heavy chain, N-terminally processed	Fth1	1.51046	22.8598	24.3702	YES
