## Supplementary material for "BCR-induced protein dynamics and the emerging role of SUMOylation revealed by proximity proteomics": Supplemetary file 4

### Sheet: A- B cell activation
List of identified proteins classified as B cell activation (GO:0042113)
Uniprot ID	Protein names	Gene names
O08734	Bcl-2 homologous antagonist/killer	Bak1
O08900	Zinc finger protein Aiolos	Ikzf3
O35516	Neurogenic locus notch homolog protein 2;Notch 2 extracellular truncation;Notch 2 intracellular domain	Notch2
O88942	Nuclear factor of activated T-cells, cytoplasmic 1	Nfatc1
P01837	Ig kappa chain C region	IgK-C
P01863	Ig gamma-2A chain C region, A allele;Ig gamma-2A chain C region, membrane-bound form	Ighg
P01872	Ig mu chain C region	Ighm
P01921	H-2 class II histocompatibility antigen, A-D beta chain	H2-Ab1
P06800	Receptor-type tyrosine-protein phosphatase C	Ptprc
P08101	Low affinity immunoglobulin gamma Fc region receptor II	Fcgr2
P11911	B-cell antigen receptor complex-associated protein alpha chain	Cd79a
P15530	B-cell antigen receptor complex-associated protein beta chain	Cd79b
P19070	Complement receptor type 2	Cr2
P19437	B-lymphocyte antigen CD20	Ms4a1
P25911	Tyrosine-protein kinase Lyn	Lyn
P26450	Phosphatidylinositol 3-kinase regulatory subunit alpha	Pik3r1
P28867	Protein kinase C delta type;Protein kinase C delta type regulatory subunit;Protein kinase C delta type catalytic subunit	Prkcd
P29351	Tyrosine-protein phosphatase non-receptor type 6	Ptpn6
P34884	Macrophage migration inhibitory factor	Mif
P34902	Cytokine receptor common subunit gamma	Il2rg
P35991	Tyrosine-protein kinase BTK	Btk
P42230	Signal transducer and activator of transcription 5A;Signal transducer and activator of transcription 5B	Stat5a
P43247	DNA mismatch repair protein Msh2	Msh2
P52633	Signal transducer and transcription activator 6	Stat6
P68404	Protein kinase C beta type	Prkcb
P70268	Serine/threonine-protein kinase N1	Pkn1
P70698	CTP synthase 1	Ctps1
P81122	Insulin receptor substrate 2	Irs2
Q07813	Apoptosis regulator BAX	Bax
Q61249	Immunoglobulin-binding protein 1	Igbp1
Q62351	Transferrin receptor protein 1	Tfrc
Q64364	Tumor suppressor ARF	Cdkn2a
Q6A028	Switch-associated protein 70	Swap70
Q6P5F6	Zinc transporter ZIP10	Slc39a10
Q6PAM1	Alpha-taxilin	Txlna
Q7TSA3	B- and T-lymphocyte attenuator	Btla
Q8BFV2	PCI domain-containing protein 2	Pcid2
Q8CFN5	Myocyte-specific enhancer factor 2C	Mef2c
Q8CIH5	1-phosphatidylinositol 4,5-bisphosphate phosphodiesterase gamma-2	Plcg2
Q925B0	PRKC apoptosis WT1 regulator protein	Pawr
Q9ES52	Phosphatidylinositol 3,4,5-trisphosphate 5-phosphatase 1	Inpp5d
Q9QUN3	B-cell linker protein	Blnk
Q9QVP9	Protein-tyrosine kinase 2-beta	Ptk2b

### Sheet: B-Endocytosis
List of identified proteins classified as endocytosis (GO:0006897)
Uniprot ID	Protein names	Gene names
D3Z6Q9	Bridging integrator 2	Bin2
E9Q634	Unconventional myosin-Ie	Myo1e
O08553	Dihydropyrimidinase-related protein 2	Dpysl2
O08585	Clathrin light chain A	Clta
O08759	Ubiquitin-protein ligase E3A	Ube3a
O08992	Syntenin-1	Sdcbp
O70305	Ataxin-2	Atxn2
O70492	Sorting nexin-3	Snx3
O88572	Low-density lipoprotein receptor-related protein 6	Lrp6
O89053	Coronin-1A	Coro1a
P01837	Ig kappa chain C region	IgK-C
P01863	Ig gamma-2A chain C region, A allele;Ig gamma-2A chain C region, membrane-bound form	Ighg
P01872	Ig mu chain C region	Ighm
P08101	Low affinity immunoglobulin gamma Fc region receptor II	Fcgr2
P09055	Integrin beta-1	Itgb1
P09405	Nucleolin	Ncl
P09528	Ferritin heavy chain;Ferritin heavy chain, N-terminally processed	Fth1
P17426	AP-2 complex subunit alpha-1	Ap2a1
P22682	E3 ubiquitin-protein ligase CBL	Cbl
P26040	Ezrin	Ezr
P27870	Proto-oncogene vav	Vav1
P29391	Ferritin light chain 1;Ferritin light chain 2	Ftl1
P35282	Ras-related protein Rab-21	Rab21
P35564	Calnexin	Canx
P35922	Fragile X mental retardation protein 1 homolog	Fmr1
P40124	Adenylyl cyclase-associated protein 1	Cap1
P41241	Tyrosine-protein kinase CSK	Csk
P42567	Epidermal growth factor receptor substrate 15	Eps15
P43406	Integrin alpha-V;Integrin alpha-V heavy chain;Integrin alpha-V light chain	Itgav
P46638	Ras-related protein Rab-11B;Ras-related protein Rab-11A	Rab11b
P46935	E3 ubiquitin-protein ligase NEDD4	Nedd4
P51150	Ras-related protein Rab-7a	Rab7a
P57780	Alpha-actinin-4	Actn4
P60766	Cell division control protein 42 homolog	Cdc42
P61979	Heterogeneous nuclear ribonucleoprotein K	Hnrnpk
P62821	Ras-related protein Rab-1A	Rab1A
P62835	Ras-related protein Rap-1A	Rap1a
P63001	Ras-related C3 botulinum toxin substrate 1;Ras-related C3 botulinum toxin substrate 3	Rac1
P63017	Heat shock cognate 71 kDa protein	Hspa8
P63085	Mitogen-activated protein kinase 1	Mapk1
P70315	Wiskott-Aldrich syndrome protein homolog	Was
P84078	ADP-ribosylation factor 1;ADP-ribosylation factor 3;ADP-ribosylation factor 2	Arf1
P84091	AP-2 complex subunit mu	Ap2m1
P97384	Annexin A11	Anxa11
Q08093	Calponin-2	Cnn2
Q3UHJ0	AP2-associated protein kinase 1	Aak1
Q3UQN2	F-BAR domain only protein 2	Fcho2
Q4JIM5	Abelson tyrosine-protein kinase 2	Abl2
Q5SUA5	Unconventional myosin-Ig	Myo1g
Q5SV85	Synergin gamma	Synrg
Q60631	Growth factor receptor-bound protein 2	Grb2
Q60902	Epidermal growth factor receptor substrate 15-like 1	Eps15l1
Q61187	Tumor susceptibility gene 101 protein	Tsg101
Q61644	Protein kinase C and casein kinase substrate in neurons protein 1	Pacsin1
Q61699	Heat shock protein 105 kDa	Hsph1
Q62351	Transferrin receptor protein 1	Tfrc
Q62418	Drebrin-like protein	Dbnl
Q62419	Endophilin-A2;Endophilin-A1	Sh3gl1
Q68FD5	Clathrin heavy chain 1	Cltc
Q6IRU5	Clathrin light chain B	Cltb
Q6P9Q6	FK506-binding protein 15	Fkbp15
Q6PAR5	GTPase-activating protein and VPS9 domain-containing protein 1	Gapvd1
Q7M6Y3	Phosphatidylinositol-binding clathrin assembly protein	Picalm
Q80U72	Protein scribble homolog	Scrib
Q80XQ2	TBC1 domain family member 5	Tbc1d5
Q8BH43	Wiskott-Aldrich syndrome protein family member 2	Wasf2
Q8BIJ7	RUN and FYVE domain-containing protein 1	Rufy1
Q8BPU7	Engulfment and cell motility protein 1	Elmo1
Q8BRF7	Sec1 family domain-containing protein 1	Scfd1
Q8C3J5	Dedicator of cytokinesis protein 2	Dock2
Q8CFI0	E3 ubiquitin-protein ligase NEDD4-like	Nedd4l
Q8CIH5	1-phosphatidylinositol 4,5-bisphosphate phosphodiesterase gamma-2	Plcg2
Q8K1I7	WAS/WASL-interacting protein family member 1	Wipf1
Q8K285	F-BAR domain only protein 1	Fcho1
Q8R550	SH3 domain-containing kinase-binding protein 1	Sh3kbp1
Q8VDD5	Myosin-9	Myh9
Q91V41	Ras-related protein Rab-14	Rab14
Q91ZR2	Sorting nexin-18	Snx18
Q922R8	Protein disulfide-isomerase A6	Pdia6
Q99KN9	Clathrin interactor 1	Clint1
Q99MK8	Beta-adrenergic receptor kinase 1;Beta-adrenergic receptor kinase 2	Adrbk1
Q9CPX6	Ubiquitin-like-conjugating enzyme ATG3	Atg3
Q9CQD1	Ras-related protein Rab-5A	Rab5a
Q9CWK8	Sorting nexin-2	Snx2
Q9D1C8	Vacuolar protein sorting-associated protein 28 homolog	Vps28
Q9D1J1	Adaptin ear-binding coat-associated protein 2	Necap2
Q9D5T0	ATPase family AAA domain-containing protein 1	Atad1
Q9DBG3	AP-2 complex subunit beta	Ap2b1
Q9DBH5	Vesicular integral-membrane protein VIP36	Lman2
Q9EQP2	EH domain-containing protein 4	Ehd4
Q9JKY5	Huntingtin-interacting protein 1-related protein	Hip1r
Q9JLQ0	CD2-associated protein	Cd2ap
Q9QYC0	Alpha-adducin	Add1
Q9WUM4	Coronin-1C	Coro1c
Q9WV80	Sorting nexin-1	Snx1
Q9WVE8	Protein kinase C and casein kinase substrate in neurons protein 2	Pacsin2
Q9WVK4	EH domain-containing protein 1	Ehd1
Q9Z0R6	Intersectin-2	Itsn2
